# The mouse pangenome reveals the structural complexity of the murine protein-coding landscape

**DOI:** 10.1101/2025.05.13.653481

**Authors:** Mohab Helmy, Jin U. Li, Xinyu F. Yan, Rachel K. Meade, Elizabeth Anderson, Patrick Chen, Anne M. Czechanski, Tomás Di Domenico, Jonathan Flint, Erik Garrison, Marco T.P. Gontijo, Andrea Guarracino, Leanne Haggerty, Edith Heard, Kerstin Howe, Narendra Meena, Fergal J. Martin, Eric Miska, Isabell Rall, Navin B. Ramakrishna, Alexandra Sapetschnig, Swati Sinha, Diandian Sun, Francesca F. Tricomi, Runjia Qu, Jonathan M. D. Wood, Tianzhen Wu, Dian J. Zhou, Laura Reinholdt, David J. Adams, Clare M. Smith, Jingtao Lilue, Thomas M. Keane

## Abstract

We present the first mouse pangenome consisting of 17 high-quality inbred mouse strain genomes with complete annotation. This collection includes 12 widely used classical laboratory strains and 5 wild-derived strains. We have fully resolved previously incomplete genomic regions, including the major histocompatibility complex (MHC), the defensin cluster, T-cell receptor, and Ly49 complexes. Hundreds of non-reference genes identified in previous publications not found in GRCm39, like *Defa1, Raet1a*, and *Klra20* (*Ly49T*), were localised in the new reference genomes. We conducted the first genome-wide scan of variable number tandem repeats (VNTRs) within the coding regions of mice, identifying over 400 genes with VNTR polymorphisms up to more than 600 repeat copies and repeat units reaching 990 nucleotides. Our strain-specific annotations enhance RNA-Seq analyses, as demonstrated in PWK/PhJ, where we observed a 5.1% improvement in read mapping and expression level differences in 2.1% of coding genes compared to using GRCm39.
