## Supplementary material for "The mouse pangenome reveals the structural complexity of the murine protein-coding landscape": Table 1

### Sheet: Table 1
Assembly		Annotation	Repeat annotation (as % of GRCm39)			Gene content
Strain	Length (Gbp)	Protein coding genes	SINE	LINE	ERV	BUSCO
C57BL/6NJ	2.5	22028	97.5965	92.1522	89.0897	0.995
FVB/NJ	2.46	21832	97.0818	89.1025	87.7885	0.995
AKR/J	2.49	21908	97.42	91.528	88.6532	0.995
BALB/cJ	2.51	22076	97.8054	92.1874	89.5665	0.996
129S1/SvImJ	2.5	21900	97.5264	92.1039	88.9941	0.995
NOD/ShiLtJ	2.5	21978	97.5084	92.0938	88.8641	0.995
A/J	2.51	22058	97.7421	92.2544	89.5726	0.996
C3H/HeJ	2.5	21980	97.5543	92.1759	89.1991	0.995
CBA/J	2.5	21968	97.6472	92.1175	89.1044	0.996
DBA/2J	2.57	22753	99.6261	95.6939	93.6252	0.995
LP/J	2.64	22642	100.359	97.6941	96.3418	0.995
NZO/HlLtJ	2.68	22652	100.104	97.2819	95.9861	0.996
WSB/EiJ	2.48	21814	97.2709	90.7266	88.3712	0.995
CAST/EiJ	2.49	21904	97.4435	89.015	88.5851	0.992
PWK/PhJ	2.5	21911	97.6789	90.4431	88.3029	0.992
JF1/MsJ	2.62	23187	101.327	104.078	103.787	0.991
SPRET/EiJ	2.53	21592	96.2218	98.2851	86.9645	0.994
GRCm39	2.56	21885	-	-	-	0.996
